# Wheat *NAM* genes regulate the majority of early monocarpic senescence transcriptional changes including nitrogen remobilisation genes

**DOI:** 10.1101/2022.07.05.498473

**Authors:** Tayyaba Andleeb, Philippa Borrill

## Abstract

Senescence enables the remobilisation of nitrogen and micronutrients from vegetative tissues of wheat (*Triticum aestivum* L.) into the grain. Understanding the molecular players in this process will enable the breeding of wheat lines with tailored grain nutrient content. The *NAC* transcription factor *NAM-B1* is associated with earlier senescence and higher levels of grain protein, iron, and zinc content due to increased nutrient remobilisation. To investigate how related *NAM* genes control nitrogen remobilization at the molecular level, we carried out a comparative transcriptomic study at seven time points (3, 7, 10, 13, 19 and 26 days after anthesis) in wild type and *NAM* RNA interference (RNAi) lines with reduced *NAM* gene expression. Approximately 2.5 times more genes were differentially expressed in WT than *NAM* RNAi during this early senescence time course (6,508 vs 2,605 genes). In both genotypes, differentially expressed genes were enriched for GO terms related to photosynthesis, hormones, amino acid transport and nitrogen metabolism. However, nitrogen metabolism genes including *glutamine synthetase* (*GS1* and *GS2*), *glutamate decarboxylase* (*GAD*), *glutamate dehydrogenase* (*GDH*) and *asparagine synthetase* (*ASN1*) showed stronger or earlier differential expression in WT than in *NAM* RNAi plants, consistent with higher nitrogen remobilisation. The use of time course data identified the dynamics of *NAM*-regulated and *NAM*-independent gene expression changes during senescence, and provides an entry point to functionally characterise the pathways regulating senescence and nutrient remobilisation in wheat.
