## Supplemental Table 4 for "Wheat *NAM* genes regulate the majority of early monocarpic senescence transcriptional changes including nitrogen remobilisation genes"

### Sheet: Sheet1
Supplementary Table 4. Total number of reads and pseudoaligned reads per sample.
Genotype	Days after anthesis	Rep	Total reads	Pseudoaligned reads	Percentage of reads pseudoaligned (%)
WT	3	1	45871964	36900649	80.4427
WT	3	2	59036625	49888861	84.5049
WT	3	3	69070263	54079984	78.2971
WT	7	1	72450035	59425363	82.0225
WT	7	2	103236249	82600490	80.0111
WT	7	3	40497467	33657165	83.1093
WT	10	1	24242292	19239197	79.3621
WT	10	2	16837756	8962978	53.2314
WT	10	3	22531296	17350158	77.0047
WT	13	1	51447837	42094902	81.8205
WT	13	2	34612475	28939455	83.6099
WT	13	3	41907353	33295252	79.4497
WT	15	1	21981510	17776901	80.8721
WT	15	2	11418578	8401482	73.5773
WT	15	3	19371809	15736975	81.2365
WT	19	1	43739705	35290695	80.6834
WT	19	2	37690670	30433361	80.7451
WT	19	3	34085629	22431022	65.8079
WT	26	1	18186184	14972759	82.3304
WT	26	2	23512074	19189735	81.6165
WT	26	3	36595822	30818240	84.2125
RNAi	3	1	28047536	23606271	84.1652
RNAi	3	2	29792263	25090292	84.2175
RNAi	3	3	20469637	17450582	85.2511
RNAi	7	1	14843824	12325917	83.0373
RNAi	7	2	31661518	26503424	83.7086
RNAi	7	3	31370488	26585569	84.7471
RNAi	10	1	28765327	23844334	82.8926
RNAi	10	2	29470909	24889488	84.4544
RNAi	10	3	19659493	16357049	83.2018
RNAi	13	1	28320732	23911063	84.4295
RNAi	13	2	27770708	23324988	83.9913
RNAi	13	3	26052677	21953984	84.2677
RNAi	15	1	36733654	30672521	83.4998
RNAi	15	2	30609844	25396090	82.9671
RNAi	15	3	33881334	28237358	83.3419
RNAi	19	1	25588448	21515616	84.0833
RNAi	19	2	26762170	22499353	84.0715
RNAi	19	3	32242917	27083267	83.9976
RNAi	26	1	30268445	25216430	83.3093
RNAi	26	2	28434987	23576144	82.9124
RNAi	26	3	28188410	23555762	83.5654
		min	11418578	8401482	53.2314
		max	103236249	82600490	85.2511
		mean	3.37443e+07	2.75019e+07	81.2871
