## Supplemental Table 8 for "Wheat *NAM* genes regulate the majority of early monocarpic senescence transcriptional changes including nitrogen remobilisation genes"

### Sheet: Sheet1
Supplementary Table 8. Expression pattern of genes associated with nitrogen transport at seven timepoints in WT and RNAi. Only genes expressed >0.5tpm in at least 1 timepoint are shown. Brown rectangles represent up-regulated genes in WT; dark green rectangles represent up-regulated genes in RNAi; pale yellow rectangles represent down-regulated genes in WT and pale green rectangles represent down…
Gene Name	Wheat gene IDs	WT								RNAi							Arabidopsis orthologs	Category
		3	7	10	13	15	19	26		3	7	10	13	15	19	26
NPF4.5	TraesCS2A02G264500																AT1G27040	Amino Acid Transporter
NPF4.5	TraesCS2B02G368500																AT1G27040	Amino Acid Transporter
NPF4.5	TraesCS2D02G259400																AT1G27040	Amino Acid Transporter
NPF4.5	TraesCS5D02G067100																AT1G27040	Amino Acid Transporter
NPF4.1	TraesCS2A02G264500																AT3G25260	Amino Acid Transporter
NPF4.1	TraesCS2B02G368500																AT3G25260	Amino Acid Transporter
NPF4.1	TraesCS2D02G259400																AT3G25260	Amino Acid Transporter
NPF4.1	TraesCS5D02G067100																AT3G25260	Amino Acid Transporter
NPF2.11	TraesCS4A02G283900																AT5G62680	Amino Acid Transporter
NPF2.11	TraesCS4B02G029600																AT5G62680	Amino Acid Transporter
NPF2.11	TraesCS4D02G026800																AT5G62680	Amino Acid Transporter
NPF5.8	TraesCS7B02G101800																AT5G14940	Amino Acid Transporter
ANT1-like	TraesCS2A02G339100																AT5G15240	Amino Acid Transporter
ANT1-like	TraesCS2D02G324000																AT5G15240	Amino Acid Transporter
ANT1-like	TraesCS2D02G324400																AT5G15240	Amino Acid Transporter
ANT1-like	TraesCS7D02G189100																AT5G15240	Amino Acid Transporter
ANT1	TraesCS5A02G472600																AT3G11900	Amino Acid Transporter
ANT1	TraesCS5B02G485500																AT3G11900	Amino Acid Transporter
ANT1	TraesCS5D02G485100																AT3G11900	Amino Acid Transporter
ANT1	TraesCS5D02G485300																AT3G11900	Amino Acid Transporter
AAP2	TraesCS2A02G348600																AT5G09220	Amino Acid Transporter
AAP2	TraesCS3A02G407000																AT5G09220	Amino Acid Transporter
AAP2	TraesCS3A02G388000																AT5G09220	Amino Acid Transporter
AAP2	TraesCS4D02G097400																AT5G09220	Amino Acid Transporter
AAP2	TraesCS5A02G115800																AT5G09220	Amino Acid Transporter
AAP2	TraesCS5B02G120800																AT5G09220	Amino Acid Transporter
AAP3	TraesCS2A02G348600																AT1G77380	Amino Acid Transporter
AAP3	TraesCS3A02G388000																AT1G77380	Amino Acid Transporter
AAP3	TraesCS3A02G407000																AT1G77380	Amino Acid Transporter
AAP3	TraesCS4D02G097400																AT1G77380	Amino Acid Transporter
AAP3	TraesCS5A02G115800																AT1G77380	Amino Acid Transporter
AAP3	TraesCS5B02G120800																AT1G77380	Amino Acid Transporter
AAP4	TraesCS2A02G348600																AT5G63850	Amino Acid Transporter
AAP4	TraesCS3A02G388000																AT5G63850	Amino Acid Transporter
AAP4	TraesCS3A02G407000																AT5G63850	Amino Acid Transporter
AAP4	TraesCS4D02G097400																AT5G63850	Amino Acid Transporter
AAP4	TraesCS5A02G115800																AT5G63850	Amino Acid Transporter
AAP4	TraesCS5B02G120800																AT5G63850	Amino Acid Transporter
AAP8	TraesCS7A02G356600																AT1G10010	Amino Acid Transporter
AAP8	TraesCS7B02G271151																AT1G10010	Amino Acid Transporter
AAP8	TraesCS7B02G271200																AT1G10010	Amino Acid Transporter
AAP8	TraesCS7D02G189000																AT1G10010	Amino Acid Transporter
AAP8	TraesCS7D02G366000																AT1G10010	Amino Acid Transporter
GAT1	TraesCS3A02G370300																AT1G08230	Amino Acid Transporter
GAT1	TraesCS3B02G402200																AT1G08230	Amino Acid Transporter
ProT2	TraesCS3A02G414300																AT3G55740	Amino Acid Transporter
ProT2	TraesCS3D02G408800																AT3G55740	Amino Acid Transporter
NPF8.5	TraesCS4A02G262700																AT1G62200	Amino Acid Transporter
NPF8.5	TraesCS4B02G052200																AT1G62200	Amino Acid Transporter
PTR2	TraesCS4A02G262700																AT2G02040	Amino Acid Transporter
PTR2	TraesCS4B02G052200																AT2G02040	Amino Acid Transporter
NPF8.2	TraesCS4B02G052200																AT5G01180	Amino Acid Transporter
CAT1	TraesCS5A02G375600																AT4G21120	Amino Acid Transporter
CAT1	TraesCS5D02G385125																AT4G21120	Amino Acid Transporter
CAT4	TraesCS5A02G025400																AT3G03720	Amino Acid Transporter
CAT4	TraesCS5D02G031800																AT3G03720	Amino Acid Transporter
CAT4	TraesCS5B02G023300																AT3G03720	Amino Acid Transporter
CAT6	TraesCS5B02G126000																AT5G04770	Amino Acid Transporter
LAT3	TraesCS5A02G022700																AT1G31820	Amino Acid Transporter
LAT3	TraesCS6B02G296500																AT1G31820	Amino Acid Transporter
LAT3	TraesCS6D02G245700																AT1G31820	Amino Acid Transporter
LAT4	TraesCS6D02G245700																AT1G31830	Amino Acid Transporter
AMT2;1	TraesCS4A02G352900																AT2G38290	Ammonium Transporter
DUR3	TraesCS1A02G198300																AT5G45380	N Transporter
DUR3	TraesCS1B02G213100																AT5G45380	N Transporter
DUR3	TraesCS1D02G201800																AT5G45380	N Transporter
LHT-like	TraesCS2A02G584328																AT1G25530	N Transporter
LHT1	TraesCS2A02G584328																AT5G40780	N Transporter
LHT-like	TraesCS2B02G602449																AT1G25530	N Transporter
LHT1	TraesCS2B02G602449																AT5G40780	N Transporter
NPF2.7	TraesCS4A02G440500																AT3G45650	N Transporter
CLCA	TraesCS6A02G098500																AT5G40890	N Transporter
CLCA	TraesCS6B02G126400																AT5G40890	N Transporter
CLCA	TraesCS6D02G084300																AT5G40890	N Transporter
NRT1.4	TraesCS1D02G032700																at2g26690	Nitrate Transporter
NPF5.10	TraesCS1D02G269600																at1g22540	Nitrate Transporter
NPF5.10	TraesCS2A02G565600																at1g22540	Nitrate Transporter
NPF5.10	TraesCS2A02G571900																at1g22540	Nitrate Transporter
NPF5.10	TraesCS2B02G615500																at1g22540	Nitrate Transporter
NPF5.10	TraesCS2B02G626700																at1g22540	Nitrate Transporter
NPF5.10	TraesCS2D02G583400																at1g22540	Nitrate Transporter
NRT2.5	TraesCS3A02G254000																at1g12940	Nitrate Transporter
