## Supplemental Table 9 for "Wheat *NAM* genes regulate the majority of early monocarpic senescence transcriptional changes including nitrogen remobilisation genes"

### Sheet: Sheet1
Supplementary Table 9. Expression pattern of genes involved in nitrogen assimilation at seven timepoints in WT and RNAi. Only genes expressed >0.5tpm in at least 1 timepoint are shown. Brown rectangles represent up-regulated genes in WT; dark green rectangles represent up-regulated genes in RNAi; pale yellow rectangles represent down-regulated genes in WT and pale green rectangles represent down-…
Gene Name	Wheat gene IDs	WT								RNAi							Arabidopsis orthologs	Category
		3	7	10	13	15	19	26		3	7	10	13	15	19	26
ASN1	TraesCS2A02G510700																AT3G16150	N assimilation and remobilization
ASN1	TraesCS2B02G538600																AT3G16150	N assimilation and remobilization
ASN1	TraesCS2B02G538700																AT3G16150	N assimilation and remobilization
ASN1	TraesCS2D02G512000																AT3G16150	N assimilation and remobilization
ASN1	TraesCS2D02G512100																AT3G16150	N assimilation and remobilization
GAD1	TraesCS4A02G262600																AT5G17330	N assimilation and remobilization
GAD1	TraesCS4B02G052300																AT5G17330	N assimilation and remobilization
GAD1	TraesCS4B02G231400																AT5G17330	N assimilation and remobilization
GAD1	TraesCS4D02G052500																AT5G17330	N assimilation and remobilization
GAD1	TraesCS4D02G232700																AT5G17330	N assimilation and remobilization
GAD4	TraesCS4A02G262600																AT2G02010	N assimilation and remobilization
GAD4	TraesCS4B02G052300																AT2G02010	N assimilation and remobilization
GAD4	TraesCS4B02G231400																AT2G02010	N assimilation and remobilization
GAD4	TraesCS4D02G052500																AT2G02010	N assimilation and remobilization
GAD4	TraesCS4D02G232700																AT2G02010	N assimilation and remobilization
GDH1	TraesCS5A02G434100																AT5G18170	N assimilation and remobilization
GDH1	TraesCS5B02G437100																AT5G18170	N assimilation and remobilization
GDH1	TraesCS5D02G442000																AT5G18170	N assimilation and remobilization
GDH2	TraesCS2A02G389900																AT5G07440	N assimilation and remobilization
GDH2	TraesCS2B02G409300																AT5G07440	N assimilation and remobilization
GDH2	TraesCS2D02G388800																AT5G07440	N assimilation and remobilization
GDH3	TraesCS5A02G434100																AT3G03910	N assimilation and remobilization
GDH3	TraesCS5B02G437100																AT3G03910	N assimilation and remobilization
GDH3	TraesCS5D02G442000																AT3G03910	N assimilation and remobilization
GS1/GLN1;3	TraesCS4B02G047400																AT3G17820	N assimilation and remobilization
GS1/GLN1;3	TraesCS6A02G298100																AT3G17820	N assimilation and remobilization
GS1/GLN1;3	TraesCS6B02G327500																AT3G17820	N assimilation and remobilization
GS1/GLN1;5	TraesCS4B02G047400																AT1G48470	N assimilation and remobilization
GS1/GLN1;5	TraesCS6A02G298100																AT1G48470	N assimilation and remobilization
GS1/GLN1;5	TraesCS6B02G327500																AT1G48470	N assimilation and remobilization
GS2/GLN2	TraesCS2A02G500400																AT5G35630	N assimilation and remobilization
GS2/GLN2	TraesCS2B02G528300																AT5G35630	N assimilation and remobilization
GS2/GLN2	TraesCS2D02G500600																AT5G35630	N assimilation and remobilization
CNX2	TraesCS5D02G070900																AT2G31955	Nitrate Assimilation
NIA1	TraesCS6A02G326200																AT1G77760	Nitrate Assimilation
NIA1	TraesCS6B02G024900																AT1G77760	Nitrate Assimilation
NIA1	TraesCS6D02G306000																AT1G77760	Nitrate Assimilation
NIA2	TraesCS6A02G326200																AT1G37130	Nitrate Assimilation
NIA2	TraesCS6B02G024900																AT1G37130	Nitrate Assimilation
NIA2	TraesCS6D02G306000																AT1G37130	Nitrate Assimilation
RFNR1	TraesCS5A02G423000																AT4G05390	Nitrate Assimilation
RFNR1	TraesCS5B02G424900																AT4G05390	Nitrate Assimilation
RFNR1	TraesCS5D02G431300																AT4G05390	Nitrate Assimilation
RFNR2	TraesCS5A02G423000																AT1G30510	Nitrate Assimilation
RFNR2	TraesCS5B02G424900																AT1G30510	Nitrate Assimilation
RFNR2	TraesCS5D02G431300																AT1G30510	Nitrate Assimilation
