## Supplemental Table 10 for "Wheat *NAM* genes regulate the majority of early monocarpic senescence transcriptional changes including nitrogen remobilisation genes"

### Sheet: Sheet1
Supplementary Table 10. Expression pattern of genes involved in nitrogen transcriptional regulation at seven timepoints in WT and RNAi. Only genes expressed >0.5tpm in at least 1 timepoint are shown. Brown rectangles represent up-regulated genes in WT; dark green rectangles represent up-regulated genes in RNAi; pale yellow rectangles represent down-regulated genes in WT and pale green rectangles …
Gene Name	Wheat gene IDs	WT								RNAi							Arabidopsis orthologs	Category
		3	7	10	13	15	19	26		3	7	10	13	15	19	26
AGL8	TraesCS2A02G174300																AT5G60910	Transcriptional Regulation
AGL8	TraesCS2B02G200800																AT5G60910	Transcriptional Regulation
ANAC087	TraesCS2A02G101400																AT5G18270	Transcriptional Regulation
ANAC087	TraesCS2B02G118400																AT5G18270	Transcriptional Regulation
ANAC087	TraesCS2B02G118500																AT5G18270	Transcriptional Regulation
ANAC087	TraesCS2D02G100700																AT5G18270	Transcriptional Regulation
ANAC087	TraesCS2D02G100900																AT5G18270	Transcriptional Regulation
ANAC087	TraesCS4A02G130600																AT5G18270	Transcriptional Regulation
ANAC087	TraesCS4B02G174000																AT5G18270	Transcriptional Regulation
ANAC087	TraesCS5A02G143100																AT5G18270	Transcriptional Regulation
ANAC087	TraesCS5D02G148900																AT5G18270	Transcriptional Regulation
ANR1	TraesCS5B02G002500																AT2G14210	Transcriptional Regulation
ANR1	TraesCS6D02G273500																AT2G14210	Transcriptional Regulation
ARF6	TraesCS5A02G038300																AT1G30330	Transcriptional Regulation
ARF6	TraesCS6B02G167100																AT1G30330	Transcriptional Regulation
DREB26	TraesCS6D02G309600																AT1G21910	Transcriptional Regulation
DREB26	TraesCS7A02G169300																AT1G21910	Transcriptional Regulation
HY5	TraesCS6A02G175800																AT5G11260	Transcriptional Regulation
HY5	TraesCS7A02G373800																AT5G11260	Transcriptional Regulation
LBD37	TraesCS2A02G194500																AT5G67420	Transcriptional Regulation
LBD37	TraesCS2B02G212400																AT5G67420	Transcriptional Regulation
LBD38	TraesCS2A02G194500																AT3G49940	Transcriptional Regulation
LBD38	TraesCS2B02G212400																AT3G49940	Transcriptional Regulation
NAC079	TraesCS2A02G338300																AT5G07680	Transcriptional Regulation
NAC1	TraesCS5A02G049100																AT1G56010	Transcriptional Regulation
NAC1	TraesCS7A02G464800																AT1G56010	Transcriptional Regulation
NAC1	TraesCS7B02G364600																AT1G56010	Transcriptional Regulation
NAC1	TraesCS7B02G365300																AT1G56010	Transcriptional Regulation
NAC1	TraesCS7D02G451700																AT1G56010	Transcriptional Regulation
NAC1	TraesCS7D02G452500																AT1G56010	Transcriptional Regulation
NFYA5	TraesCS2A02G172500																AT1G54160	Transcriptional Regulation
NFYA5	TraesCS2B02G198700																AT1G54160	Transcriptional Regulation
NFYA5	TraesCS4B02G290400																AT1G54160	Transcriptional Regulation
NFYA5	TraesCS4D02G289600																AT1G54160	Transcriptional Regulation
NFYA5	TraesCS6A02G335400																AT1G54160	Transcriptional Regulation
SLR	TraesCS5A02G382600																AT4G14550	Transcriptional Regulation
